# Transient Commensal Clonal Interactions Can Drive Tumor Metastasis

**DOI:** 10.1101/2020.01.16.907071

**Authors:** Suha Naffar-Abu Amara, Hendrik J. Kuiken, Laura M. Selfors, Timothy Butler, Marco L. Leung, Cheuk T. Leung, Elaine P. Kuhn, Teodora Kolarova, Carina Hage, Kripa Ganesh, Rosemary Foster, Bo R. Rueda, Athena Aktipis, Paul Spellman, Tan Ince, Nicholas Navin, Gordon B. Mills, Rodrick T. Bronson, Joan S. Brugge

## Abstract

To interrogate functional heterogeneity and crosstalk between tumor cells, we generated clonal populations from a patient-derived ovarian clear cell carcinoma model which forms malignant ascites and solid peritoneal tumors upon intraperitoneal transplantation in mice. The clonal populations were engineered with secreted *Gaussia* luciferase to monitor tumor growth dynamics and tagged with a unique DNA barcode to track their fate in multiclonal mixtures during tumor progression. Only one clone, CL31, grew robustly, generating exclusively malignant ascites. However, multiclonal mixtures formed large solid peritoneal metastases, populated almost entirely by CL31, suggesting that transient cooperative interclonal interactions were sufficient to promote metastasis of CL31. CL31 uniquely harbored *ERBB2* amplification, and its acquired metastatic trait was dependent on transient exposure to amphiregulin, which was exclusively secreted by non-tumorigenic clones. Amphiregulin enhanced CL31 mesothelial clearance, a prerequisite for metastasis. These findings demonstrate that transient, ostensibly innocuous tumor subpopulations can promote metastases via “hit-and-run” commensal interactions.
