## Supplemental spreadsheet 1 for "Transient Commensal Clonal Interactions Can Drive Tumor Metastasis"

### Sheet: Barcode_experiment_1
Barcode experiment 1
						Raw read count											Read count corrected for relative abundance of each CL at day 0											Clonal fractions
SampleID	total_reads	total_15WS_reads	%_15WS_reads	total_barcode_set	%_barcode_set	CL09	CL44	CL49	CL17	CL41	CL16	CL46	CL31	CL11	CL28	CL12	CL09	CL44	CL49	CL17	CL41	CL16	CL46	CL31	CL11	CL28	CL12	CL09	CL44	CL49	CL17	CL41	CL16	CL46	CL31	CL11	CL28	CL12
T0_R1	445434	368237	0.826693	355250	0.964732	48401	70311	12521	9570	45954	63293	20113	4770	28565	19295	32457	32574.2	32212.3	33241.2	31183.6	32477.8	32060.5	31569.8	30420.8	31690	33268.9	33002.8	0.0920952	0.0910718	0.0939809	0.0881636	0.0918226	0.0906427	0.0892553	0.0860068	0.0895951	0.0940592	0.0933069
T0_R2	283573	230878	0.814175	223432	0.967749	29986	44645	7699	6331	28304	38393	12871	3185	19210	12342	20466	20180.8	20453.6	20439.6	20629.4	20003.8	19447.6	20202.6	20312.4	21311.5	21280.4	20810.2	0.0896638	0.090876	0.0908136	0.091657	0.0888772	0.0864062	0.0897606	0.0902485	0.0946877	0.0945493	0.0924601
T0_R3	482703	404690	0.838383	392585	0.970088	52736	81681	12801	11567	50708	69505	23642	5080	32556	19241	33068	35491.7	37421.3	33984.6	37690.8	35837.7	35207.1	37109	32397.8	36117.6	33175.8	33624.1	0.09146	0.0964324	0.0875762	0.0971268	0.0923516	0.0907265	0.0956275	0.0834871	0.0930727	0.085492	0.0866472
T0_R4	250158	207246	0.82846	200512	0.967507	27451	38246	6781	5858	25097	37148	11935	2910	17062	10927	17097	18474.7	17522	18002.5	19088.2	17737.2	18817	18733.4	18558.6	18928.5	18840.6	17384.5	0.0914196	0.0867052	0.0890826	0.094455	0.0877701	0.0931131	0.0926997	0.0918345	0.0936653	0.0932301	0.0860248
T0_R5	212305	175708	0.827621	168419	0.958516	22519	32946	5909	4302	22364	31165	9368	2718	12685	8516	15927	15155.5	15093.9	15687.4	14018	15805.7	15786.3	14704.2	17334.1	14072.7	14683.5	16194.8	0.0899241	0.0895587	0.0930806	0.0831748	0.0937822	0.0936674	0.0872466	0.102851	0.0834997	0.0871238	0.0960912
5w_Monolayer_R1	532291	448196	0.842013	439282	0.980111	531	270	19398	17	126	5814	79786	6042	316485	10643	170	357.367	123.698	51498.5	55.3941	89.0501	2945.03	125234	38533	351108	18350.9	172.859	0.000607284	0.000210203	0.087513	9.41328e-05	0.000151325	0.00500457	0.212813	0.0654802	0.596648	0.0311843	0.000293744
5w_Monolayer_R2	97251	81238	0.835344	79675	0.98076	105	54	3428	5	12	822	14134	1068	58325	1701	21	70.6658	24.7395	9100.78	16.2924	8.48096	416.376	22185	6811.19	64705.6	2932.91	21.3531	0.000664818	0.000232748	0.0856194	0.000153277	7.97882e-05	0.00391724	0.208715	0.0640791	0.608745	0.0275925	0.000200889
5w_Monolayer_R3	294997	245827	0.83332	240381	0.977846	470	131	10760	8	52	2735	45958	3859	171055	5280	73	316.314	60.0163	28566.1	26.0678	36.7508	1385.39	72136.6	24610.8	189768	9103.91	74.2276	0.000970037	0.000184052	0.0876033	7.99419e-05	0.000112703	0.00424856	0.221221	0.0754739	0.58196	0.0279189	0.000227633
10w_Monolayer_R1	259047	221521	0.855138	217115	0.98011	25	35	5773	3	25	219	19366	1046	189469	1135	19	16.8252	16.0349	15326.4	9.77543	17.6687	110.932	30397.3	6670.88	210197	1957	19.3195	6.3554e-05	6.05688e-05	0.0578925	3.69248e-05	6.674e-05	0.000419026	0.11482	0.025198	0.793978	0.00739218	7.29758e-05
10w_Monolayer_R2	300396	254066	0.84577	248996	0.980045	43	37	7458	8	22	173	27087	1456	211395	1295	22	28.9393	16.9512	19799.8	26.0678	15.5484	87.6315	42516.3	9285.67	234521	2232.87	22.37	9.37904e-05	5.49376e-05	0.0641697	8.4484e-05	5.03914e-05	0.000284008	0.137792	0.0300942	0.760067	0.00723658	7.24995e-05
10w_Monolayer_R3	260389	220211	0.8457	215336	0.977862	45	53	8043	5	33	200	21645	1894	181622	1775	21	30.2853	24.2814	21352.9	16.2924	23.3226	101.308	33974.4	12079	201491	3060.5	21.3531	0.000111272	8.92125e-05	0.0784528	5.986e-05	8.56899e-05	0.000372217	0.124826	0.0443796	0.7403	0.0112446	7.84538e-05
5w_Suspension_R1	411243	333255	0.81036	325142	0.975655	36311	696	78494	155	408	7567	8406	143331	30413	13898	5463	24437.6	318.865	208389	505.064	288.353	3832.99	13194.2	914096	33740.1	23963.3	5554.87	0.0198951	0.000259595	0.169654	0.000411182	0.000234754	0.00312052	0.0107417	0.744184	0.0274685	0.019509	0.00452233
5w_Suspension_R2	250634	205931	0.82164	200960	0.975861	23129	448	39962	76	422	4446	4242	101600	16134	7369	3132	15566	205.247	106093	247.644	298.247	2252.08	6658.33	647956	17899	12705.8	3184.67	0.0191448	0.000252435	0.130485	0.000304581	0.000366818	0.00276986	0.00818917	0.796929	0.0220143	0.015627	0.00391687
5w_Suspension_R3	250029	205310	0.821145	200139	0.974814	20080	288	34349	59	283	3279	4404	113690	13762	7189	2756	13514	131.944	91191	192.25	200.009	1660.95	6912.61	725060	15267.5	12395.5	2802.35	0.0155453	0.000151777	0.104898	0.000221148	0.000230073	0.00191061	0.00795167	0.834046	0.0175625	0.0142587	0.00322358
10w_Suspension_R1	451270	364500	0.80772	354935	0.973759	2179	182	93970	17	91	870	1735	243159	10487	1774	471	1466.48	83.3814	249475	55.3941	64.3139	440.69	2723.29	1.55075e+06	11634.3	3058.78	478.921	0.000805658	4.58081e-05	0.137057	3.04324e-05	3.53328e-05	0.000242107	0.00149612	0.851953	0.00639164	0.00168043	0.00026311
10w_Suspension_R2	273225	225016	0.823556	219577	0.975828	1212	66	49432	5	48	539	1338	159302	6199	1142	294	815.685	30.2372	131234	16.2924	33.9238	273.025	2100.15	1.01595e+06	6877.16	1969.06	298.944	0.00070342	2.60756e-05	0.113172	1.405e-05	2.92548e-05	0.000235448	0.0018111	0.876122	0.00593063	0.00169806	0.000257799
10w_Suspension_R3	460434	373868	0.81199	365365	0.977257	1930	126	106157	13	80	739	1966	237151	14473	2408	322	1298.9	57.7256	281830	42.3602	56.5397	374.334	3085.87	1.51243e+06	16056.3	4151.93	327.415	0.000713795	3.17223e-05	0.154876	2.32785e-05	3.10706e-05	0.00020571	0.0016958	0.831138	0.00882353	0.00228164	0.000179926
5wk_Ascites_M1	232384	188261	0.810129	185199	0.983735	1430	602	13572	54	868	6503	2594	147996	9771	1676	133	962.401	275.8	36031.5	175.958	613.456	3294.03	4071.59	943847	10839.9	2889.8	135.237	0.000959392	0.000274938	0.0359188	0.000175407	0.000611538	0.00328373	0.00405886	0.940896	0.010806	0.00288076	0.000134814
5wk_Ascites_M2	516108	419036	0.811915	411469	0.981942	3344	1020	8986	44	2198	18474	7933	337149	29095	2900	326	2250.54	467.302	23856.4	143.373	1553.43	9357.83	12451.8	2.15017e+06	32277.9	5000.25	331.482	0.00100566	0.000208816	0.0106603	6.40669e-05	0.000694157	0.00418159	0.00556414	0.960815	0.0144235	0.00223439	0.000148124
5wk_Ascites_M3	291145	238478	0.819104	233245	0.978057	1272	318	15385	16	991	7142	1579	200377	5121	952	92	856.066	145.688	40844.7	52.1356	700.386	3617.71	2478.43	1.27791e+06	5681.23	1641.46	93.5471	0.000641719	0.00010921	0.0306178	3.90816e-05	0.000525019	0.00271189	0.00185787	0.957938	0.00425873	0.00123046	7.01243e-05
5wk_Ascites_M4	344251	280685	0.81535	275739	0.982379	3537	1238	37798	35	2672	20518	6056	177561	23002	3046	276	2380.43	567.177	100348	114.047	1888.43	10393.2	9505.62	1.1324e+06	25518.4	5251.99	280.641	0.00184723	0.000440134	0.0778706	8.85012e-05	0.00146544	0.00806521	0.00737644	0.878751	0.0198025	0.00407559	0.00021778
5wk_Ascites_M5	375656	304716	0.811157	298939	0.981041	2232	832	11701	19	2058	14561	5134	241756	16583	3854	209	1502.15	381.172	31064.3	61.911	1454.48	7375.74	8058.43	1.5418e+06	18397.1	6645.16	212.515	0.000929001	0.000235734	0.0192116	3.82886e-05	0.00089952	0.0045615	0.0049837	0.953522	0.0113776	0.00410967	0.000131429
10wk_Ascites_M6	209767	169276	0.806972	165002	0.974751	38	55	125	4	32	74	117	164215	293	31	18	25.5743	25.1977	331.855	13.0339	22.6159	37.484	183.646	1.04728e+06	325.054	53.451	18.3027	2.43955e-05	2.40362e-05	0.000316559	1.24331e-05	2.15735e-05	3.57563e-05	0.000175181	0.999012	0.000310071	5.09873e-05	1.74591e-05
10wk_Ascites_M7	223754	180362	0.806073	172960	0.95896	36	54	124	6	42	117	82	172196	256	36	11	24.2283	24.7395	329.2	19.5509	29.6834	59.2653	128.709	1.09818e+06	284.006	62.0721	11.185	2.20426e-05	2.25078e-05	0.000299503	1.77872e-05	2.70056e-05	5.39189e-05	0.000117098	0.999115	0.000258385	5.64725e-05	1.0176e-05
10wk_Ascites_M8	257788	206941	0.802757	201586	0.974123	36	63	104	4	50	125	71	200714	356	30	33	24.2283	28.8628	276.103	13.0339	35.3373	63.3176	111.443	1.28006e+06	394.946	51.7268	33.5549	1.89122e-05	2.25299e-05	0.000215522	1.01741e-05	2.75838e-05	4.94248e-05	8.69908e-05	0.999194	0.000308289	4.03772e-05	2.61925e-05
10wk_Ascites_M10	482907	385288	0.797851	376158	0.976303	100	146	2839	18	103	251	192	371267	1138	65	39	67.3008	66.8884	7537.09	58.6526	72.7949	127.142	301.367	2.36776e+06	1262.49	112.075	39.6558	2.83085e-05	2.8135e-05	0.0031703	2.46708e-05	3.06194e-05	5.34791e-05	0.000126763	0.995943	0.000531039	4.71415e-05	1.66803e-05
10wk_Omentum_M6	406033	335784	0.826987	326847	0.973385	59	87	376	9	64	99	78	325706	294	55	20	39.7075	39.8581	998.219	29.3263	45.2318	50.1475	122.43	2.0772e+06	326.163	94.8324	20.3363	1.90997e-05	1.91721e-05	0.000480153	1.41062e-05	2.17569e-05	2.41214e-05	5.88901e-05	0.99915	0.000156887	4.56153e-05	9.78196e-06
10wk_Omentum_M7	383803	309076	0.805299	301601	0.975815	117	92	133	10	56	95	76	300706	261	29	26	78.7419	42.1488	353.093	32.5848	39.5778	48.1214	119.291	1.91776e+06	289.553	50.0025	26.4372	4.10363e-05	2.19658e-05	0.000184014	1.69815e-05	2.06259e-05	2.50784e-05	6.21684e-05	0.999437	0.0001509	2.60588e-05	1.37777e-05
10wk_Omentum_M8	311034	246348	0.792029	239954	0.974045	57	81	109	8	69	123	134	238959	360	31	23	38.3614	37.1093	289.377	26.0678	48.7655	62.3045	210.329	1.52397e+06	399.383	53.451	23.3868	2.51525e-05	2.43315e-05	0.000189737	1.70919e-05	3.19742e-05	4.08513e-05	0.000137907	0.999221	0.000261864	3.50463e-05	1.5334e-05
10wk_Omentum_M10	283381	231074	0.815418	225023	0.973814	38	61	1144	11	68	122	100	217985	5454	26	14	25.5743	27.9465	3037.13	35.8432	48.0588	61.798	156.962	1.3902e+06	6050.66	44.8299	14.2354	1.82712e-05	1.9966e-05	0.00216984	2.56077e-05	3.43349e-05	4.41507e-05	0.000112139	0.993211	0.0043228	3.2028e-05	1.01703e-05
10wk_Liver_M6	215248	175257	0.81421	171109	0.976332	44	44	211	5	61	104	55	170371	178	21	15	29.6123	20.1581	560.171	16.2924	43.1115	52.6802	86.3291	1.08654e+06	197.473	36.2087	15.2522	2.72272e-05	1.85345e-05	0.000515052	1.49801e-05	3.96391e-05	4.84371e-05	7.93757e-05	0.999028	0.000181567	3.32923e-05	1.40237e-05
10wk_Liver_M7	280744	222613	0.792939	215409	0.967639	128	83	450	14	313	360	87	213541	339	53	41	86.145	38.0256	1194.68	45.6187	221.212	182.355	136.557	1.36186e+06	376.086	91.3839	41.6895	6.31434e-05	2.78724e-05	0.000875686	3.3438e-05	0.000162146	0.000133664	0.000100095	0.998231	0.000275667	6.69835e-05	3.0558e-05
10wk_Liver_M8	233379	181332	0.776985	175869	0.969873	89	74	598	8	221	240	61	174284	229	42	23	59.8977	33.9023	1587.59	26.0678	156.191	121.57	95.7468	1.1115e+06	254.052	72.4175	23.3868	5.37715e-05	3.04349e-05	0.00142522	2.34017e-05	0.000140216	0.000109136	8.59541e-05	0.997818	0.000228068	6.50108e-05	2.09948e-05
10wk_Liver_M10	214266	174362	0.813764	167950	0.963226	82	142	2172	10	1658	2111	1027	152395	8268	46	39	55.1866	65.0558	5766.31	32.5848	1171.79	1069.31	1612	971902	9172.5	79.3144	39.6558	5.56898e-05	6.56489e-05	0.00581888	3.28818e-05	0.00118247	0.00107906	0.0016267	0.980762	0.00925613	8.00375e-05	4.00174e-05
10wk_Diaphram_M6	238565	196304	0.822853	191998	0.978065	48	91	563	5	42	78	82	190855	182	24	28	32.3044	41.6907	1494.67	16.2924	29.6834	39.5102	128.709	1.21718e+06	201.91	41.3814	28.4709	2.64956e-05	3.41941e-05	0.00122591	1.33628e-05	2.43459e-05	3.24057e-05	0.000105565	0.998315	0.000165604	3.39404e-05	2.33514e-05
10wk_Diaphram_M7	281142	222480	0.791344	214954	0.966172	137	77	199	36	265	419	187	212413	1029	122	70	92.2021	35.2768	528.313	117.305	187.288	212.241	293.519	1.35467e+06	1141.57	210.355	71.1771	6.79176e-05	2.59855e-05	0.000389164	8.6409e-05	0.000137959	0.00015634	0.000216211	0.997872	0.000840901	0.000154951	5.24303e-05
10wk_Diaphram_M8	235729	187776	0.796576	182491	0.971855	54	80	864	8	153	231	60	180126	849	48	18	36.3424	36.6512	2293.78	26.0678	108.132	117.011	94.1772	1.14876e+06	941.879	82.7628	18.3027	3.15332e-05	3.18011e-05	0.00199024	2.26183e-05	9.38231e-05	0.000101527	8.17147e-05	0.996742	0.00081724	7.18108e-05	1.58807e-05
10wk_Diaphram_M10	280998	225227	0.801525	219441	0.97431	130	85	2409	7	183	276	240	207493	8526	62	30	87.491	38.9419	6395.5	22.8093	129.335	139.805	376.709	1.32329e+06	9458.73	106.902	30.5045	6.5288e-05	2.90594e-05	0.00477249	1.70209e-05	9.65128e-05	0.000104326	0.00028111	0.987473	0.00705835	7.9773e-05	2.27632e-05
10wk_Mesentary_M7	206266	165448	0.80211	161667	0.977147	37	56	222	6	44	106	68	160531	563	17	17	24.9013	25.6558	589.374	19.5509	31.0968	53.6933	106.734	1.02379e+06	624.591	29.3118	17.2859	2.42866e-05	2.50225e-05	0.000574824	1.90682e-05	3.03292e-05	5.23678e-05	0.000104099	0.998515	0.000609172	2.85882e-05	1.68591e-05

### Sheet: Barcode_experiment_2
Barcode experiment 2
						Raw read count											Read count corrected for relative abundance of each CL at day 0											Clonal fractions
SampleID	total_reads	total_15WS_reads	%_15WS_reads	total_barcode_set	%_barcode_set	CL09	CL44	CL49	CL17	CL41	CL16	CL46	CL31	CL11	CL28	CL12	CL09	CL44	CL49	CL17	CL41	CL16	CL46	CL31	CL11	CL28	CL12	CL09	CL44	CL49	CL17	CL41	CL16	CL46	CL31	CL11	CL28	CL12
T0_R1	235899	193995	0.822365	182199	0.939194	17006	40832	2306	1552	47355	17895	4447	2248	36863	3160	8535	18012.3	15582.4	17202.3	15778.4	16969.2	15976.8	17111.5	15267.1	17116.4	18229.8	15290.1	0.0986778	0.0853661	0.0942405	0.0864397	0.0929633	0.0875266	0.093743	0.0836389	0.0937697	0.0998694	0.083765
T0_R2	160108	131221	0.819578	123218	0.939011	11249	29501	1586	1118	30177	12095	2881	1641	24386	2469	6115	11914.6	11258.2	11831.2	11366.1	10813.6	10798.5	11085.7	11144.7	11323	14243.4	10954.8	0.0940127	0.0888336	0.0933549	0.0896849	0.0853252	0.085206	0.0874723	0.0879379	0.0893446	0.112389	0.0864393
T0_R3	206178	170905	0.82892	160357	0.938282	12337	38074	1938	1543	41145	15942	3827	2341	33720	1842	7648	13067	14529.9	14457.1	15686.9	14743.9	14233.1	14725.8	15898.7	15657	10626.3	13701.1	0.0830563	0.0923548	0.0918921	0.0997089	0.093715	0.0904685	0.0936001	0.101055	0.0995189	0.0675431	0.087087
T0_R4	196780	163002	0.828346	153619	0.942436	12652	39082	1811	1465	37795	14907	3634	1999	29827	2895	7552	13400.6	14914.6	13509.7	14893.9	13543.4	13309.1	13983.2	13576.1	13849.4	16701	13529.1	0.0863387	0.0960927	0.0870414	0.0959596	0.0872588	0.0857487	0.0900919	0.0874689	0.0892299	0.107603	0.0871667
T0_R5	125758	102355	0.813904	95228	0.93037	8116	22447	1098	758	24859	11074	2173	1301	16595	1055	5752	8596.23	8566.27	8190.86	7706.19	8907.96	9886.94	8361.43	8835.64	7705.45	6086.2	10304.5	0.092286	0.0919644	0.0879342	0.0827309	0.0956327	0.106143	0.0897653	0.0948563	0.0827229	0.0653393	0.110625
5w_Monolayer_R1	144775	129300	0.89311	121737	0.941508	97	133	4205	25	178	672	6722	1961	107276	340	128	102.74	50.7557	31368.5	254.162	63.7844	599.966	25865.4	13318	49810.8	1961.43	229.307	0.00083106	0.000410563	0.253739	0.00205591	0.000515952	0.00485312	0.209225	0.107729	0.402919	0.015866	0.00185487
5w_Monolayer_R2	295783	262541	0.887614	247832	0.943974	91	112	10880	6	42	1284	16880	4086	213222	1174	55	96.3845	42.7417	81162.6	60.9989	15.0503	1146.36	64952.1	27749.7	99004	6772.71	98.5305	0.000342882	0.000152051	0.288731	0.000217	5.35403e-05	0.00407812	0.231063	0.098718	0.352201	0.0240935	0.000350516
5w_Monolayer_R3	64310	57259	0.890359	53999	0.943066	39	23	1598	1	14	247	3122	836	47944	156	19	41.3077	8.77731	11920.8	10.1665	5.01675	220.523	12013.1	5677.63	22261.5	899.951	34.0378	0.000778028	0.00016532	0.224527	0.000191485	9.44903e-05	0.00415354	0.226265	0.106938	0.419295	0.0169505	0.000641101
10w_Monolayer_R1	177726	160064	0.900622	151355	0.945591	8	31	10644	3	42	32	4208	1354	134971	50	12	8.47337	11.8303	79402.1	30.4994	15.0503	28.5698	16191.8	9195.58	62670.2	288.446	21.4976	5.04775e-05	7.04754e-05	0.473014	0.000181691	8.96574e-05	0.000170196	0.096458	0.0547799	0.373339	0.00171833	0.000128065
10w_Monolayer_R2	191483	173442	0.905783	164118	0.946241	9	19	7957	3	22	37	4898	942	150187	35	9	9.53254	7.25082	59357.6	30.4994	7.88347	33.0338	18846.9	6397.52	69735.4	201.912	16.1232	6.1642e-05	4.68873e-05	0.383835	0.000197224	5.09783e-05	0.000213613	0.121873	0.0413694	0.450942	0.00130566	0.00010426
10w_Monolayer_R3	576135	519258	0.901278	488163	0.940116	31	89	27312	7	103	81	12864	3023	444380	247	26	32.8343	33.9644	203742	71.1654	36.909	72.3173	49499	20530.5	206336	1424.92	46.5781	6.81455e-05	7.04909e-05	0.422854	0.000147699	7.66022e-05	0.00015009	0.102732	0.0426097	0.428237	0.00295733	9.66698e-05
5w_Suspension_R1	268296	227572	0.848212	215046	0.944958	16401	3136	10230	213	5156	8435	2350	123645	36524	2256	6700	17371.5	1196.77	76313.8	2165.46	1847.6	7530.82	9042.5	839725	16959	13014.7	12002.8	0.0174208	0.00120016	0.0765303	0.00217161	0.00185284	0.00755219	0.00906816	0.842108	0.0170071	0.0130516	0.0120369
5w_Suspension_R2	590591	514286	0.870799	485329	0.943695	22416	5726	20676	378	6476	13316	3959	337500	61752	4669	8461	23742.4	2185.17	154239	3842.93	2320.61	11888.6	15233.7	2.2921e+06	28672.9	26935.1	15157.6	0.0092156	0.000848174	0.0598678	0.00149163	0.000900744	0.00461457	0.00591297	0.889681	0.0111294	0.0104548	0.00588342
5w_Suspension_R3	152654	132067	0.865139	123765	0.937138	7738	1322	4533	114	1766	3672	986	83546	16845	740	2503	8195.86	504.505	33815.3	1158.98	632.828	3278.38	3794	567396	7821.53	4269	4484.04	0.0128998	0.000794057	0.053223	0.00182416	0.000996029	0.00515996	0.00597151	0.893044	0.0123106	0.00671912	0.00705758
10w_Suspension_R2	292381	269870	0.923008	254416	0.942735	146	53	6682	9	75	57	115	243351	3648	121	159	154.639	20.226	49846.4	91.4983	26.8755	50.89	442.505	1.6527e+06	1693.85	698.039	284.843	9.06437e-05	1.18557e-05	0.0292181	5.3633e-05	1.57534e-05	2.98298e-05	0.00025938	0.968752	0.000992874	0.000409165	0.000166964
10w_Suspension_R3	102852	91987	0.894363	85764	0.932349	83	49	4757	1	45	34	97	78198	2344	93	63	87.9112	18.6995	35486.3	10.1665	16.1253	30.3554	373.244	531076	1088.37	536.509	112.862	0.000154546	3.28732e-05	0.062384	1.78724e-05	2.83478e-05	5.33641e-05	0.000656153	0.933618	0.00191334	0.00094317	0.000198409
5wk_Ascites_M1	164327	139898	0.851339	130316	0.931507	2237	2415	19449	48	7404	6256	1283	66540	23705	693	286	2369.36	921.618	145086	487.991	2653.15	5585.4	4936.82	451901	11006.8	3997.86	512.359	0.00376413	0.00146414	0.230493	0.000775256	0.00421497	0.00887334	0.00784297	0.717921	0.0174861	0.00635127	0.000813968
5wk_Ascites_M2	92042	81464	0.885074	76280	0.936365	1457	1720	1261	22	3313	4134	1200	39359	23097	505	212	1543.21	656.39	9406.81	223.663	1187.18	3690.86	4617.45	267304	10724.5	2913.3	379.79	0.00509905	0.00216883	0.0310818	0.000739022	0.00392266	0.0121953	0.0152569	0.88322	0.0354357	0.00962608	0.0012549
5wk_Ascites_M3	274278	241851	0.881773	227036	0.938743	3678	6696	3726	82	15940	17902	2814	119839	53003	2743	613	3895.63	2555.34	27795.2	833.651	5711.93	15983	10827.9	813877	24610.5	15824.1	1098.17	0.00422056	0.00276848	0.0301136	0.000903185	0.00618836	0.0173161	0.0117311	0.881762	0.0266633	0.017144	0.00118976
5wk_Ascites_M4	158145	138665	0.876822	130044	0.937829	2589	3119	3913	37	7658	8114	1760	65010	35494	1936	414	2742.19	1190.28	29190.2	376.16	2744.16	7244.23	6772.25	441510	16480.7	11168.6	741.666	0.00527182	0.00228829	0.0561177	0.000723161	0.00527561	0.0139269	0.0130195	0.848796	0.0316839	0.0214715	0.00142584
5wk_Ascites_M5	132550	116506	0.878959	109355	0.938621	1798	2695	2435	59	5492	6780	2091	43632	42883	972	518	1904.39	1028.47	18164.6	599.822	1968	6053.23	8045.9	296323	19911.6	5607.38	927.979	0.00528212	0.00285263	0.0503824	0.0016637	0.00545856	0.0167896	0.0223166	0.8219	0.0552279	0.015553	0.0025739
5wk_Ascites_M6	152657	133925	0.877294	125976	0.940646	2036	2886	3294	70	6653	8246	2456	48905	49600	1275	555	2156.47	1101.36	24572.6	711.654	2384.03	7362.08	9450.37	332134	23030.5	7355.37	994.263	0.00524366	0.00267806	0.0597505	0.00173045	0.005797	0.0179016	0.0229795	0.807616	0.0560007	0.0178853	0.00241764
5wk_Omentum_M1	82919	65529	0.790277	55382	0.845153	1048	1464	12860	46	3633	3603	1584	19235	11429	232	248	1110.01	558.695	95933	467.658	1301.85	3216.78	6095.03	130633	5306.75	1338.39	444.283	0.00450481	0.00226738	0.38933	0.00189792	0.00528335	0.0130548	0.0247358	0.530155	0.0215367	0.00543165	0.00180306
5wk_Omentum_M2	5785	4063	0.702334	3123	0.768644	47	58	61	2	294	207	82	547	1801	5	19	49.781	22.1341	455.048	20.333	105.352	184.811	315.525	3714.91	836.247	28.8446	34.0378	0.00863202	0.00383805	0.0789052	0.00352573	0.018268	0.0320462	0.054712	0.644164	0.145005	0.00500164	0.00590215
5wk_Omentum_M3	683842	574890	0.840677	501692	0.872675	7696	7837	9972	736	32606	41690	12724	228624	150560	2381	6866	8151.38	2990.77	74389.1	7482.53	11684	37221.1	48960.3	1.55268e+06	69908.6	13735.8	12300.2	0.00443129	0.00162586	0.0404397	0.00406768	0.00635172	0.0202343	0.026616	0.844076	0.038004	0.00746711	0.00668668
5wk_Omentum_M4	136695	105505	0.771828	77760	0.737027	1218	1384	997	26	5016	7472	1940	45295	13850	232	330	1290.07	528.165	7437.42	264.328	1797.43	6671.05	7464.87	307617	6430.88	1338.39	591.183	0.00377842	0.00154692	0.0217831	0.000774178	0.0052644	0.0195385	0.0218635	0.900965	0.0188351	0.00391993	0.00173149
5wk_Omentum_M5	432774	350770	0.810515	323045	0.92096	6172	5509	41776	266	12785	32689	16922	60962	140714	3663	1587	6537.2	2102.36	311641	2704.28	4581.37	29184.9	65113.7	414019	65336.8	21131.5	2843.05	0.00706576	0.00227234	0.336838	0.00292293	0.00495179	0.0315447	0.0703784	0.447494	0.0706196	0.0228401	0.00307293
5wk_Diaphram_M1	210249	181313	0.862373	168993	0.932051	3104	7091	4707	56	20286	10138	7481	26727	83822	2765	2816	3287.67	2706.08	35113.3	569.323	7269.27	9051.27	28785.9	181514	38920.5	15951	5044.76	0.0100169	0.00824489	0.106983	0.00173461	0.022148	0.0275774	0.0877049	0.553037	0.118583	0.0485996	0.0153704
5wk_Diaphram_M3	250364	219436	0.876468	207589	0.946012	4313	11516	8114	157	15105	14856	3646	80297	66224	1896	1465	4568.2	4394.76	60528.8	1596.14	5412.72	13263.5	14029.3	545331	30749.4	10937.9	2624.5	0.00658778	0.00633766	0.0872883	0.00230178	0.00780565	0.0191273	0.0202316	0.786418	0.0443435	0.0157734	0.00378477
5wk_Diaphram_M4	237174	201394	0.84914	180840	0.897941	4127	8295	1815	20	32717	12406	5474	26897	84648	1575	2866	4371.2	3165.56	13539.5	203.33	11723.8	11076.2	21063.3	182669	39304.1	9086.04	5134.34	0.0145061	0.0105051	0.0449317	0.00067476	0.038906	0.0367568	0.0698995	0.606196	0.130433	0.0301525	0.0170386
5wk_Diaphram_M5	294748	252770	0.85758	237095	0.937987	6281	10267	5371	144	32402	20634	6115	64543	83785	4306	3247	6652.65	3918.11	40066.6	1463.97	11610.9	18422.2	23529.7	438339	38903.4	24840.9	5816.88	0.0108426	0.00638583	0.0653014	0.00238602	0.0189237	0.0300248	0.0383493	0.714414	0.0634055	0.0404863	0.00948048
5wk_Diaphram_M6	164258	142843	0.869626	134159	0.939206	2748	6402	2502	39	20500	10247	3647	31448	52725	2332	1569	2910.6	2443.15	18664.4	396.493	7345.96	9148.59	14033.2	213577	24481.5	13453.1	2810.81	0.00941137	0.00789986	0.060351	0.00128205	0.023753	0.0295818	0.045376	0.690596	0.0791603	0.0435003	0.00908869
10wk_Ascites_M1	89356	82582	0.924191	77384	0.937057	7	21	13	1	32	13	13	77133	142	4	5	7.41419	8.01407	96.9774	10.1665	11.4669	11.6065	50.0223	523843	65.934	23.0757	8.95732	1.41455e-05	1.529e-05	0.000185023	1.93966e-05	2.18776e-05	2.2144e-05	9.54376e-05	0.99944	0.000125795	4.40261e-05	1.70897e-05
10wk_Ascites_M4	1860530	1737084	0.93365	1650705	0.950274	152	435	15030	16	490	498	167	1623592	10151	95	79	160.994	166.006	112121	162.664	175.586	444.618	642.595	1.10265e+07	4713.35	548.047	141.526	1.44444e-05	1.4894e-05	0.0100595	1.45942e-05	1.57536e-05	3.98911e-05	5.76537e-05	0.989299	0.000422882	4.91708e-05	1.26977e-05
10wk_Ascites_M5	172667	159941	0.926297	149506	0.934757	9	34	9	2	52	15	11	149194	163	6	11	9.53254	12.9752	67.1382	20.333	18.6337	13.3921	42.3266	1.01324e+06	75.6847	34.6135	19.7061	9.40506e-06	1.28016e-05	6.62404e-05	2.00611e-05	1.83845e-05	1.3213e-05	4.17606e-05	0.99969	7.46727e-05	3.41506e-05	1.94426e-05
10wk_Ascites_M6	122475	113418	0.92605	106802	0.941667	8	29	35	2	26	13	6	106529	147	2	5	8.47337	11.067	261.093	20.333	9.31683	11.6065	23.0872	723483	68.2556	11.5378	8.95732	1.17049e-05	1.52877e-05	0.000360667	2.80874e-05	1.287e-05	1.60329e-05	3.18921e-05	0.999401	9.42865e-05	1.59381e-05	1.23734e-05
10wk_Omentum_M1	165947	154251	0.92952	146226	0.947974	8	41	34	3	118	21	12	144933	1046	5	5	8.47337	15.6465	253.633	30.4994	42.2841	18.7489	46.1745	984301	485.682	28.8446	8.95732	8.60031e-06	1.58809e-05	0.000257433	3.09564e-05	4.29175e-05	1.90298e-05	4.68662e-05	0.999047	0.000492959	2.92767e-05	9.09151e-06
10wk_Omentum_M4	151887	135352	0.891136	125651	0.928328	87	172	10591	5	638	373	127	108426	5135	43	54	92.1479	65.639	79006.8	50.8324	228.621	333.017	488.68	736367	2384.3	248.063	96.7391	0.000112463	8.011e-05	0.0964248	6.2039e-05	0.000279023	0.000406434	0.000596415	0.898708	0.00290995	0.000302752	0.000118066
10wk_Omentum_M5	260287	242590	0.93201	229709	0.946902	18	58	24	3	58	33	11	229272	213	8	11	19.0651	22.1341	179.035	30.4994	20.7837	29.4626	42.3266	1.55708e+06	98.9009	46.1513	19.7061	1.22401e-05	1.42105e-05	0.000114944	1.95812e-05	1.33435e-05	1.89155e-05	2.71744e-05	0.999674	6.34961e-05	2.96299e-05	1.26517e-05
10wk_Omentum_M6	157889	145779	0.923301	137998	0.946625	16	66	212	4	109	67	17	137152	342	4	9	16.9467	25.1871	1581.48	40.6659	39.059	59.818	65.4138	931457	158.799	23.0757	16.1232	1.81543e-05	2.69818e-05	0.00169417	4.35636e-05	4.18422e-05	6.40804e-05	7.0075e-05	0.997829	0.000170114	2.47199e-05	1.72721e-05
10wk_Liver_M1	262144	244435	0.932446	232119	0.949614	20	118	323		468	158	52	229596	1347	15	22	21.1834	45.0314	2409.52	0	167.703	141.063	200.089	1.55928e+06	625.444	86.5337	39.4122	1.35529e-05	2.88105e-05	0.00154158	0	0.000107294	9.02506e-05	0.000128015	0.99761	0.000400151	5.53632e-05	2.52154e-05
10wk_Liver_M4	1101286	1006155	0.913618	958192	0.95233	149	702	55079	10	867	1218	146	888148	11744	62	67	157.816	267.899	410878	101.665	310.68	1087.44	561.789	6.03179e+06	5453.02	357.673	120.028	2.44636e-05	4.15277e-05	0.0636914	1.57593e-05	4.81594e-05	0.000168567	8.70845e-05	0.935004	0.000845287	5.54438e-05	1.86059e-05
10wk_Liver_M5	187473	174637	0.931531	165364	0.946901	18	34	164	3	62	44	16	164806	207	2	8	19.0651	12.9752	1223.41	30.4994	22.217	39.2835	61.566	1.11927e+06	96.115	11.5378	14.3317	1.70103e-05	1.15767e-05	0.00109155	2.72123e-05	1.98225e-05	3.50496e-05	5.49305e-05	0.998634	8.57559e-05	1.02943e-05	1.27871e-05
10wk_Liver_M6	138503	127421	0.919987	120768	0.947787	5	21	72		41	51	1	120491	81	2	3	5.29585	8.01407	537.106	0	14.6919	45.5331	3.84787	818305	37.6102	11.5378	5.37439	6.46645e-06	9.78549e-06	0.000655827	0	1.79394e-05	5.55977e-05	4.6984e-06	0.999183	4.59236e-05	1.40881e-05	6.56235e-06
10wk_Diaphram_M1	213837	198185	0.926804	187025	0.943689	30	60	495	7	132	99	36	185572	566	17	11	31.7751	22.8973	3692.6	71.1654	47.3008	88.3878	138.523	1.2603e+06	262.807	98.0715	19.7061	2.51232e-05	1.81039e-05	0.00291958	5.62674e-05	3.73987e-05	6.98845e-05	0.000109524	0.996463	0.00020779	7.7541e-05	1.55808e-05
10wk_Diaphram_M4	357775	326940	0.913815	307552	0.940699	69	283	11944	7	826	612	224	281539	11892	99	57	73.0828	107.999	89099.9	71.1654	295.988	546.397	861.923	1.91205e+06	5521.74	571.123	102.113	3.63722e-05	5.37496e-05	0.0443437	3.5418e-05	0.000147309	0.000271934	0.000428967	0.951599	0.00274809	0.000284239	5.08204e-05
10wk_Diaphram_M5	961166	895459	0.931638	849367	0.948527	112	295	2319	5	1005	406	118	840838	4116	105	48	118.627	112.579	17299.3	50.8324	360.131	362.479	454.049	5.71049e+06	1911.16	605.736	85.9903	2.06961e-05	1.96409e-05	0.0030181	8.86842e-06	6.28299e-05	6.32395e-05	7.92151e-05	0.996273	0.000333428	0.000105679	1.50022e-05
10wk_Diaphram_M6	191099	176117	0.921601	165480	0.939603	38	1328	1551	4	98	130	15	161455	793	54	14	40.2485	506.794	11570.2	40.6659	35.1173	116.065	57.7181	1.09651e+06	368.209	311.521	25.0805	3.62736e-05	0.000456744	0.0104275	3.66498e-05	3.16491e-05	0.000104602	5.20179e-05	0.988219	0.000331845	0.000280756	2.26036e-05
